# Informing virtual clinical trials of hepatocellular carcinoma with spatial multi-omics analysis of a human neoadjuvant immunotherapy clinical trial

**DOI:** 10.1101/2023.08.11.553000

**Authors:** Shuming Zhang, Atul Deshpande, Babita K. Verma, Hanwen Wang, Haoyang Mi, Long Yuan, Won Jin Ho, Elizabeth M. Jaffee, Qingfeng Zhu, Robert A. Anders, Mark Yarchoan, Luciane T. Kagohara, Elana J. Fertig, Aleksander S. Popel

## Abstract

Human clinical trials are important tools to advance novel systemic therapies improve treatment outcomes for cancer patients. The few durable treatment options have led to a critical need to advance new therapeutics in hepatocellular carcinoma (HCC). Recent human clinical trials have shown that new combination immunotherapeutic regimens provide unprecedented clinical response in a subset of patients. Computational methods that can simulate tumors from mathematical equations describing cellular and molecular interactions are emerging as promising tools to simulate the impact of therapy entirely *in silico*. To facilitate designing dosing regimen and identifying potential biomarkers, we developed a new computational model to track tumor progression at organ scale while reflecting the spatial heterogeneity in the tumor at tissue scale in HCC. This computational model is called a spatial quantitative systems pharmacology (spQSP) platform and it is also designed to simulate the effects of combination immunotherapy. We then validate the results from the spQSP system by leveraging real-world spatial multi-omics data from a neoadjuvant HCC clinical trial combining anti-PD-1 immunotherapy and a multitargeted tyrosine kinase inhibitor (TKI) cabozantinib. The model output is compared with spatial data from Imaging Mass Cytometry (IMC). Both IMC data and simulation results suggest closer proximity between CD8 T cell and macrophages among non-responders while the reverse trend was observed for responders. The analyses also imply wider dispersion of immune cells and less scattered cancer cells in responders’ samples. We also compared the model output with Visium spatial transcriptomics analyses of samples from post-treatment tumor resections in the original clinical trial. Both spatial transcriptomic data and simulation results identify the role of spatial patterns of tumor vasculature and TGFβ in tumor and immune cell interactions. To our knowledge, this is the first spatial tumor model for virtual clinical trials at a molecular scale that is grounded in high-throughput spatial multi-omics data from a human clinical trial.
