## Supplemental table 1 for "Informing virtual clinical trials of hepatocellular carcinoma with spatial multi-omics analysis of a human neoadjuvant immunotherapy clinical trial"

### Sheet: Cohort_1
Virtual Sample	Response	Interacting Region Formation	TGFβ Overexpression	Vascular overexpression
1	NR	No	n.a	n.a
2	NR	Yes	No	No
3	NR	No	n.a	n.a
4	NR	No	n.a	n.a
5	NR	No	n.a	n.a
6	R	No	n.a	n.a
7	NR	No	n.a	n.a
8	NR	No	n.a	n.a
9	R	Yes	No	Yes
10	NR	No	n.a	n.a
11	R	Yes	Yes	Yes
12	NR	No	n.a	n.a
13	NR	Yes	No	Yes
14	R	Yes	Yes	Yes
15	NR	No	n.a	n.a
	Total	5	2	4
	R	3	2	3
	NR	2	0	1

### Sheet: Cohort_2
Virtual Sample	Response	Interacting Region Formation	TGFβ Overexpression	Vascular overexpression
1	R	Yes	Yes	Yes
2	NR	No	n.a	n.a
3	NR	Yes	No	Yes
4	NR	No	n.a	n.a
5	NR	Yes	No	Yes
6	NR	Yes	Yes	No
7	R	Yes	No	Yes
8	NR	No	n.a	n.a
9	NR	No	n.a	n.a
10	R	Yes	No	Yes
11	NR	Yes	Yes	Yes
12	R	Yes	No	No
13	R	No	n.a	n.a
14	NR	No	n.a	n.a
15	NR	No	n.a	n.a
	Total	8	3	6
	R	4	1	3
	NR	4	2	3

### Sheet: Cohort_3
Virtual Sample	Response	Interacting Region Formation	TGFβ Overexpression	Vascular overexpression
1	NR	No	n.a	n.a
2	R	Yes	No	No
3	NR	No	n.a	n.a
4	R	Yes	No	Yes
5	NR	No	n.a	n.a
6	R	No	n.a	n.a
7	NR	No	n.a	n.a
8	NR	Yes	No	No
9	NR	No	n.a	n.a
10	R	No	n.a	n.a
11	NR	No	n.a	n.a
12	R	Yes	Yes	No
13	NR	No	n.a	n.a
14	NR	Yes	Yes	Yes
15	R	Yes	No	Yes
	Total	6	2	3
	R	4	1	2
	NR	2	1	1

### Sheet: Cohort_4
Virtual Sample	Response	Interacting Region Formation	TGFβ Overexpression	Vascular overexpression
1	NR	No	n.a	n.a
2	R	Yes	No	Yes
3	NR	No	n.a	n.a
4	NR	No	n.a	n.a
5	NR	No	n.a	n.a
6	NR	No	n.a	n.a
7	NR	No	n.a	n.a
8	NR	No	n.a	n.a
9	NR	Yes	No	No
10	NR	No	n.a	n.a
11	NR	No	n.a	n.a
12	R	Yes	Yes	Yes
13	NR	No	n.a	n.a
14	R	No	n.a	n.a
15	R	Yes	No	Yes
	Total	4	1	3
	R	3	1	3
	NR	1	0	0

### Sheet: total
	Interacting Region Formation	TGFβ Overexpression	Vascular overexpression
Total	23	8	16
R	14	5	11
NR	9	3	5
