## Supplementary material for "Informing virtual clinical trials of hepatocellular carcinoma with spatial multi-omics analysis of a human neoadjuvant immunotherapy clinical trial": Model parameters

### Sheet: VP Distribution
Parameter Distribution for Virtual Patient Generation
Parameter	Distribution	Mean	Standard Deviation	Unit	Notes
Rate of M1-like macrophage recruitment	LogNormal	170000	0.6	cell/(day*mL)	Estimated based on myeloid cell density in HCC from Wan 2015 PMID: 25914264
Rate of MDSC recruitment		36000	0.6	cell/(day*mL)	Estimated based on myeloid cell density in HCC from Wan 2015 PMID: 25914264
Rate of macrophage-medated phagocytosis		0.33	1	1/day	Estimated assuming a median phagocytosis time of 3 days when not being inhibited by checkpoint molecules and IL-10
Half-Maximal TGFb level for M1-to-M2 polarization		0.1	0.5	nanomolarity	Estimated based on Robertson-Tessi 2012, PMID: 22051568
Cancer cell growth rate		0.012	0.5	1/day	Estimated based on Sheu 1975 PMID: 2408960
Neoantigen-specific T cell clone		120	0.5	dimensionless	Estimated based on CD8 T cell density in HCC (Ho 2021 PMID: 34796337)
Half-Maximal Cabozantinib level for VEGFR2 inhibition		0.035	1	nanomolarity	Estimated based on experimental result from Osanto 2018 PMID: 29662541
Self-antigen-specific T cell clone		1000	0.5	dimensionless	Estimated based on CD4 T cell density in HCC (Ho 2021 PMID: 34796337)
Parameter	Distribution	Lower Bound	Upper Bound	Unit	Notes
PD1 expression on Macrophage	Uniform	1500	62000	molecule	Estimated by concurrent PD1/PDL1 expression on immune cell from Wang 2021 PMID: 35856032
PD1 expression on immune cell		12000	62000	molecule
Cancer stem cell move probability		0.1	0.8	dimensionless	Estimated for exploration
Initial tumor diameter		5	8	centimeters	Estimated from criteria of advanced stage of HCC from Ho 2021 PMID: 34796337
Half-Maximal PD1 induced immune cell inactivation		2	10	molecule/micrometer^2	Estimated
Cabozantinib effect Level for Cancer Cell Growth Inhibition		0.05	0.12	Dimensionless	Estimated from Hutchinson 2018 PMID: 27863175
Cabozantinib effect Level for Anti-Angiogenesis		0.05	0.12
Cabozantinib effect Level for Enhanced Vascular Transport		0.1	0.4

### Sheet: Compartments
Name	Capacity	CapacityUnits	Notes
V_C	2.75	liter	Central compartment (C) Central compartment volume
V_P	6.2729	liter	Peripheral compartment (P) Peripheral compartment volume
V_T	0.001	microliter	Tumor compartment (T) Cancer-free Tumour compartment volume
V_LN	50	milliliter	Lymph node (LN) compartment volume Lymph Node compartment volume
V_e	4e-16	liter	APC endosomal comparment Endosomal Volume
A_e	15	micrometer^2	APC endosomal surface comparment Endosomal Surface Area
A_s	2100	micrometer^2	APC surface comparment APC Surface Area
syn_CT	12.6	micrometer^2
syn_DN	12.6	micrometer^2
Treg_P	140	micrometer^2
Treg_T	140	micrometer^2

### Sheet: Species
Name	InitialAmount	InitialAmountUnits	Parent	Notes
nT1	0	cell	V_C	Number of naive T1 cells in the central compartment
T1	0	cell	V_C	Number of T1 cells in the central compartment
nT0	0	cell	V_C	Number of naive T0 cells in the central compartment
T0	0	cell	V_C	Number of T0 cells in the central compartment
nivolumab	0	molarity	V_C	Concentration of nivolumab in central compartment
cabozantinib	0	molarity	V_C	Concentration of cabozantinib in central compartment
A_site1	0	molarity	V_C	Concentration of cabozantinib from absorption at site 1
A_site2	0	molarity	V_C	Concentration of cabozantinib from absorption at site 2
nT1	0	cell	V_P	Number of naive T1 cells in the peripheral compartment
T1	0	cell	V_P	Number of T1 cells in the peripheral compartment
nT0	0	cell	V_P	Number of naive T0 cells in the peripheral compartment
T0	0	cell	V_P	Number of T0 cells in the peripheral compartment
nivolumab	0	molarity	V_P	Concentration of nivolumab in peripheral compartment
cabozantinib	0	molarity	V_P	Concentration of cabozantinib in peripheral compartment
C_x	0	cell	V_T	Dead cancer cells in the tumour compartment
T_exh	0	cell	V_T	Exhausted T cells
C1	100	cell	V_T	Number of cancer cells in tumour
T1	0	cell	V_T	Number of T1 cells in the tumour compartment
T0	0	cell	V_T	Number of T0 cells in the tumour compartment
APC	0	cell	V_T	Number of naive antigen presenting cells in the tumour
mAPC	0	cell	V_T	Number of mature antigen presenting cells in the tumour
c	0	molarity	V_T	Concentration of maturation cytokines in the tumour
P0	1e-18	molarity	V_T	Concentration of free antigen (P0) in the T compartment
P1	1e-18	molarity	V_T	Concentration of free antigen (P1) in the T compartment
nivolumab	0	molarity	V_T	Concentration of nivolumab in tumour compartment
cabozantinib	0	molarity	V_T	Concentration of cabozantinib in tumour compartment
v_cabo	100000000000	cell	V_T
nT1	0	cell	V_LN	Number of naive T1 cells in the lymph node
aT1	0	cell	V_LN	Number of activated T1 cells in the lymph node
T1	0	cell	V_LN	Number of T1 cells in the lymph node compartment
IL2	0	molarity	V_LN	Concentration of IL2 in the lymph node compartment
nT0	0	cell	V_LN	Number of naive T0 cells in the lymph node
aT0	0	cell	V_LN	Number of activated T0 cells in the lymph node
T0	0	cell	V_LN	Number of T0 cells in the lymph node compartment
APC	0	cell	V_LN	Number of naive antigen presenting cells in the lymph node
mAPC	0	cell	V_LN	Number of mature antigen presenting cells in the lymph node
nivolumab	0	molarity	V_LN	Concentration of nivolumab in lymph node compartment
cabozantinib	0	molarity	V_LN	Concentration of cabozantinib in lymph node compartment
P0	1e-18	molarity	V_e	Concentration of antigen P0 in the APC endosomes
p0	1e-18	molarity	V_e	Concentration of epitope P0 in the APC endosomes
P1	1e-18	molarity	V_e	Concentration of antigen P1 in the APC endosomes
p1	1e-18	molarity	V_e	Concentration of epitope P1 in the APC endosomes
M1	2185.8	molecule/micrometer^2	A_e	Amount of MHC per area on the endosomal surface
M1p0	1e-06	molecule/micrometer^2	A_e	Antigen-MHC complex
M1p1	1e-06	molecule/micrometer^2	A_e	Antigen-MHC complex
M1	1e-06	molecule/micrometer^2	A_s	Amount of MHC per area on the cell surface
M1p0	1e-06	molecule/micrometer^2	A_s	Antigen-MHC complex
M1p1	1e-06	molecule/micrometer^2	A_s	Antigen-MHC complex
PD1_PDL1	0	molecule/micrometer^2	syn_CT
PD1_PDL2	0	molecule/micrometer^2	syn_CT
PD1_aPD1	0	molecule/micrometer^2	syn_CT
PD1_aPD1_PD1	0	molecule/micrometer^2	syn_CT
PDL1_aPDL1	0	molecule/micrometer^2	syn_CT
PDL1_aPDL1_PDL1	0	molecule/micrometer^2	syn_CT
CD28_CD80	0	molecule/micrometer^2	syn_DN
CD28_CD80_CD28	0	molecule/micrometer^2	syn_DN
CD28_CD86	0	molecule/micrometer^2	syn_DN
PDL1_CD80	0	molecule/micrometer^2	syn_DN
CTLA4_CD80	0	molecule/micrometer^2	syn_DN
CTLA4_CD80_CTLA4	0	molecule/micrometer^2	syn_DN
CD80_CTLA4_CD80	0	molecule/micrometer^2	syn_DN
CTLA4_CD80_CTLA4_CD80	0	molecule/micrometer^2	syn_DN
CTLA4_CD86	0	molecule/micrometer^2	syn_DN
CD86_CTLA4_CD86	0	molecule/micrometer^2	syn_DN
CTLA4_aCTLA4	0	molecule/micrometer^2	syn_DN
CTLA4_aCTLA4_CTLA4	0	molecule/micrometer^2	syn_DN
PDL1_aPDL1	0	molecule/micrometer^2	syn_DN
PDL1_aPDL1_PDL1	0	molecule/micrometer^2	syn_DN
CTLA4_aCTLA4	0	molecule/micrometer^2	Treg_P
CTLA4_aCTLA4_CTLA4	0	molecule/micrometer^2	Treg_P
CTLA4_aCTLA4	0	molecule/micrometer^2	Treg_T
CTLA4_aCTLA4_CTLA4	0	molecule/micrometer^2	Treg_T

### Sheet: Parameters
Name	Value	ValueUnits	Notes
k_cell_clear	2	1/day	Rate of dead cell clearance from tumour compartment Rate of clearence of dead cells
cell	1	cell
day	1	day
cellmcm2	1	cellmcm2
molarity	1	molarity
vol_cell	2325	micrometer^3/cell	Average volume of cancer cell Volume of a single cancer cell
vol_Tcell	176	micrometer^3/cell	Average volume of T cells Volume of a single T cell
V_Tmin	0.001	microliter	Cancer-Free Tumour compartment volumeCancer-free Tumour compartment volume
C_total	0	cell
R_Tcell	1	cell/day
T_C	0	cell
T_P	0	cell
T_T	0	cell
T_LN	0	cell
Tregs_C	0	cell
Tregs_P	0	cell
Tregs_T	0	cell
Tregs_LN	0	cell
APC_LN	0	cell
mAPC_LN	0	cell
blood_volume	2.75	liter
peripheral_volume	6.2729	liter
LN_volume	50	milliliter
H_PD1	0.9	dimensionless
H_CD28	0.1	dimensionless
k_C1_growth	0.012	1/day	Cancer cell growth rate Cancer cell growth rate
C_max	250000000000	cell	Cancer cell capacity Cancer cell capacity
k_C1_death	1e-05	1/day	Cancer cell death rate from innate immune cells Cancer cell death rate
initial_tumour_diameter	5	centimeter
div_T1	10000000	dimensionless	T Cell Diversity T cell Diversity
n_T1_clones	100	dimensionless	Number of T cell clones T cell Clonality
q_T1_LN_in	0.0005973	1/day/milliliter	Rate of naive T cell transport into the LN Rate of T Cell Lymph Node Entry
q_T1_LN_out	0.0575	1/day	Rate of naive T cell transport out of the LN Rate of T Cell Lymph Node Exit
k_T1_act	3	1/day	T1 activation rate
k_T1_pro	2.6	1/day	T1 proliferation rate
k_T1_death	0.1	1/day	T1 death rate
q_T1_P_in	0.00024897	1/day/milliliter	rate of T1 tranport into the peripheral compartment
q_T1_P_out	0.18288	1/day	rate of T1 tranport out of the peripheral compartment
q_T1_T_in	1	1/day/milliliter	rate of T1 tranport into the tumour compartment
Q_nT1_thym	32000000	cell/day	Thymic output of nT1 Rate of Naive T Cell Output from the Thymus
k_nT1_pro	100000000	cell/day	rate of nT1 proliferation Rate of Naive T Cell Proliferation
K_nT1_pro	30000	cell	half-maximal peripheral proliferation of of nT1 Naive T cell Density for Half-Maximal Peripheral Proliferation
k_nT1_death	0.013	1/day	rate of nT1 death Rate of Naive T Cell Death
k_IL2_deg	2.85e-05	1/second	rate of IL2 degradation IL2 Degradation Rate
k_IL2_cons	3	molecule/cell/day	rate of IL2 consumption by T cells IL2 Maximum Consumption Rate by T Cells
k_IL2_sec	5	molecule/cell/second	rate of IL2 secretion from T cells IL2 Secretion Rate from Activated T Cells
IL2_50	4.27e-11	molarity	T cell activation half-maximal IL2 concentration IL2 Concentration for Half-Maximal Division Destiny for Proliferating T Cells
N0	17	dimensionless	numer of activated T cell generation with no IL2 Division Destinty of Proliferating T Cells Due to TCR-Antigen-MHC Binding
N_IL2	8	dimensionless	maximum number of activated T cell generations due to IL2 Division Destinty of Proliferating T Cells Due to IL2
k_T1	0.1	1/day	Rate of T cell exhaustion by cancer cells Rate of T Cell Exhaustion from Cancer Cells
k_C_T1	0.5	1/day	Rate of cancer cell death by T cells Cancer Cell Death Rate due to T Cells
k_Treg	2	1/day	Rate of T cell death by Tregs Rate of T Cell Exhaustion from Tregs
H_act1	1	dimensionless
H_P1	1	dimensionless
N_aT	1	dimensionless
div_T0	50000000	dimensionless	T Cell Diversity Treg Diversity
n_T0_clones	1000	dimensionless	Number of T cell clones Treg Clonality
q_T0_LN_in	0.0005973	1/day/milliliter	Rate of naive T cell transport into the LN Rate of T Cell Lymph Node Entry
q_T0_LN_out	0.0575	1/day	Rate of naive T cell transport out of the LN Rate of T Cell Lymph Node Exit
k_T0_act	3	1/day	T0 activation rate
k_T0_pro	1.5	1/day	T0 proliferation rate
k_T0_death	0.01	1/day	T0 death rate
q_T0_P_in	0.00024897	1/day/milliliter	rate of T0 tranport into the peripheral compartment
q_T0_P_out	0.18288	1/day	rate of T0 tranport out of the peripheral compartment
q_T0_T_in	1	1/day/milliliter	rate of T0 tranport into the tumour compartment
Q_nT0_thym	3500000	cell/day	Thymic output of nT0 Rate of Naive Treg Output from the Thymus
k_nT0_pro	10000000	cell/day	rate of nT0 proliferation Rate of Naive Treg Proliferation
K_nT0_pro	30000	cell	half-maximal peripheral proliferation of of nT0 Naive T cell Density for Half-Maximal Peripheral Proliferation
k_nT0_death	0.013	1/day	rate of nT0 death Rate of Naive T Cell Death
H_act0	1	dimensionless
H_P0	1	dimensionless
k_APC_mat	1.5	1/day	Maximum rate of APC maturation
k_APC_mig	2	1/day	Rate of APC migration
k_APC_death	0.0924	1/day	Rate of APC death
k_mAPC_death	0.231	1/day	Rate of mAPC death
APC0_T	351000	cell/milliliter	APC density in the tumour
APC0_LN	10000000	cell/milliliter	APC density in the LN
k_c	0.3696	1/day	Cytokine rate constant
c0	1	molarity	Baseline cytokine concentration
c50	1	molarity	Cytokine concentration for half-maximal APC maturation
DAMPs	5e-06	mole/cell	Concentration of cytokines released per dying cancer cell Concentration of Cytokines Released by Cancer Cell Death
n_sites_APC	10	dimensionless	Maxium number of T Cells an APC can interact with Maximum Number of T Cells an APC can Interact with
kin	14.4	1/day	Rate of MHC internalization Rate of MHC Internalization
kout	28.8	1/day	Rate of MHC externalization Rate of MHC Externalization
k_P0_up	14.4	1/day/cell	Rate of antigen uptake by APCs Rate of Antigen Uptake
k_xP0_deg	2	1/day	Rate of extracellular antigen degradation Rate of Antigen Degradation in the Extracellular Space
k_P0_deg	17.28	1/day	Rate of endosomal antigen degradation Rate of Antigen Degradation in Endosomes
k_p0_deg	144	1/day	Rate of endosomal epitope degradation Rate of Epitope Degradation
k_P0_on	144000	1/day/molarity	Rate of antigen-MHC binding Antigen Association Constant
k_P0_d1	1e-07	molarity	Antigen-MHC kd
p0_50	7.94e-05	molecule/micrometer^2	MHC-Epitope-TCR Concentration for Half-Maximal T Cell Activation
P0_C1	1e-08	molarity/cell	Concentration of P0 in C1
A_syn	12.6	micrometer^2	Surface area of the synapse Synapse Surface Area
A_Tcell	140	micrometer^2	Surface area of the T cell T Cell SurfaceFa Area
A_cell	500	micrometer^2	Surface area of the Cancer cell Cancer Cell Surface Area
k_M1p0_TCR_on	1	1/(second*molecule/micrometer^2)	Rate of TCR binding to MHC-peptide complex Rate of TCR Binding
k_M1p0_TCR_off	1	1/second	Rate of TCR unbinding from MHC-peptide complex Rate of TCR Unbinding
TCR_p0_tot	112.2	molecule/micrometer^2	Total number of TCR molecules per naive T cell Number of TCR Molecules on Naive T Cells per Unit Area
pTCR_p0_MHC_tot	0	molecule/micrometer^2	Total number of MHC-p0-TCR complexes of all different activation levels
k_P1_up	14.4	1/day/cell	Rate of antigen uptake by APCs Rate of Antigen Uptake
k_xP1_deg	2	1/day	Rate of extracellular antigen degradation Rate of Antigen Degradation in the Extracellular Space
k_P1_deg	17.28	1/day	Rate of endosomal antigen degradation Rate of Antigen Degradation in Endosomes
k_p1_deg	144	1/day	Rate of endosomal epitope degradation Rate of Epitope Degradation
k_P1_on	144000	1/day/molarity	Rate of antigen-MHC binding Antigen Association Constant
k_P1_d1	4e-08	molarity	Antigen-MHC kd
p1_50	7.94e-05	molecule/micrometer^2	MHC-Epitope-TCR Concentration for Half-Maximal T Cell Activation
P1_C1	1e-08	molarity/cell	Concentration of P1 in C1
k_M1p1_TCR_on	1	1/(second*molecule/micrometer^2)	Rate of TCR binding to MHC-peptide complex Rate of TCR Binding
k_M1p1_TCR_off	1	1/second	Rate of TCR unbinding from MHC-peptide complex Rate of TCR Unbinding
k_M1p1_TCR_p	1	1/second	Rate of MHC-peptide-TCR complex modification Rate of TCR Modification
phi_M1p1_TCR	0.09	1/second	Rate of MHC-peptide-TCR complex with maximal modification that leads to non-signalingRate of TCR Modification Leading to Non-Signaling
N_M1p1_TCR	10	dimensionless	Number of modifcation steps for MHC-peptide-TCR complex Number of Intermediate Steps
TCR_p1_tot	112.2	molecule/micrometer^2	Total number of TCR molecules per naive T cell Number of TCR Molecules on Naive T Cells per Unit Area
pTCR_p1_MHC_tot	0	molecule/micrometer^2	Total number of MHC-p1-TCR complexes of all different activation levels
q_P_nivolumab	1.73655e-07	1/second
q_T_nivolumab	8.52e-06	1/second
q_LN_nivolumab	1.73655e-07	1/second
q_LD_nivolumab	0.0015	1/minute
k_cl_nivolumab	7.1813e-07	1/second
gamma_C_nivolumab	0.77378	dimensionless
gamma_P_nivolumab	0.058847	dimensionless
gamma_T_nivolumab	0.718	dimensionless
gamma_LN_nivolumab	0.1	dimensionless
T_PD1_total	21.4286	molecule/micrometer^2
C_PDL1_total	3200	molecule/micrometer^2
C_PDL2_total	80	molecule/micrometer^2
A_CD80_total	0.9524	molecule/micrometer^2
A_CD86_total	19.0476	molecule/micrometer^2
N_CD28_total	64.2857	molecule/micrometer^2
N_PDL1_total	64.2857	molecule/micrometer^2
N_CTLA4_total	31.0078	molecule/micrometer^2
Treg_CTLA4_total	31.0078	molecule/micrometer^2
kon_PD1_PDL1	5.9e-06	micrometer^2/(molecule*second)
koff_PD1_PDL1	8.5e-05	1/second
kon_PD1_PDL2	9.545e-06	micrometer^2/(molecule*second)
koff_PD1_PDL2	3.75e-05	1/second
kon_CD28_CD80	0.00022	micrometer^2/(molecule*second)
koff_CD28_CD80	0.0011	1/second
kon_CD28_CD86	0.00077	micrometer^2/(molecule*second)
koff_CD28_CD86	0.028	1/second
kon_CTLA4_CD80	0.00019	micrometer^2/(molecule*second)
koff_CTLA4_CD80	2.2e-06	1/second
kon_CTLA4_CD86	0.00032	micrometer^2/(molecule*second)
koff_CTLA4_CD86	8.2e-06	1/second
kon_PDL1_CD80	0.00017	micrometer^2/(molecule*second)
koff_PDL1_CD80	0.00594	1/second
kon_PD1_aPD1	1300	1/(molarity*second)
koff_PD1_aPD1	3.4e-06	1/second
Chi_PD1	3	1/nanometer
PD1_50	6	molecule/micrometer^2
n_PD1	2	dimensionless
CD28_50	200	molecule/micrometer^2
n_CD28	2	dimensionless
N_CD28	8	dimensionless
CTLA4_50	200	molecule/micrometer^2
n_ADCC	2	dimensionless
k_ADCC	0.1	1/day
H_ADCC_P	0	dimensionless
H_ADCC_T	0	dimensionless
k_a1_cabozantinib	0.568	1/hour	Absorption rate of cabozantinib from site 1 to central compartment
k_a2_cabozantinib	0.102	1/hour	Absorption rate of cabozantinib from site 2 to central compartment
k_cln_cabozantinib	137.889	molarity/hour	Non-linear clearance rate of cabozantinib from central compartment
Kc_cabozantinib	77.003	molarity	Half-maximal concentration of cabozantinib in central compartment for nonlinear clearance
lagP1_cabozantinib	0.476	hour	Lag time of cabozantinib for fast absorption into central compartment
lagP2_cabozantinib	18.4	hour	Lag time of cabozantinib for slow absorption into central compartment
F_cabozantinib	0.0232	dimensionless	Bioavailability of the drugcabozantinib
q_P_cabozantinib	0.0577	1/second	Rate of diffusive transport of cabozantinib to the peripheral compartment
q_T_cabozantinib	0.5321	1/second	Rate of diffusive transport of cabozantinib to the tumor compartment
q_LN_cabozantinib	0.0991	1/second	Rate of diffusive transport of cabozantinib to the Lymph node compartment
q_LD_cabozantinib	0.001	1/minute	Rate of lymphatic drainage of cabozantinib from TDLN to central compartment
gamma_C_cabozantinib	0.4729	dimensionless	Volume fraction of interstitial space available to cabozantinib in central compartment
gamma_P_cabozantinib	6.2037e-05	dimensionless	Peripheral volume fraction for cabozantinib
gamma_T_cabozantinib	0.2448	dimensionless	Tumor volume fraction for cabozantinib
gamma_LN_cabozantinib	0.0024	dimensionless	Volume fraction of interstitial space available to cabozantinib in Lymph node
IC50_MET	1.3	nanomole/liter	IC50 for Cabozantinib_MET Complex
IC50_RET	5.2	nanomole/liter	IC50 for Cabozantinib_RET Complex
IC50_AXL	7	nanomole/liter	IC50 for Cabozantinib_AXL Complex
IC50_VEGFR2	0.035	nanomole/liter	IC50 for Cabozantinib_VEGFR2 Complex
cabo0	1.994	nanomole/liter	Cabozantinib Threshold for Acquired Resistance
kv_cabo	0.1	1/day	Rate of Angiogenesis
kr_cabo	0.05	1/day	Rate of Acquired Resistance
lambda_C_cabo	0.1	dimensionless	Effect Level for Cancer Cell Growth Inhibition
lambda_v_cabo	0.1	1/day	Effect Level for Anti-Angiogenesis
lambda_q_cabo	0.3	dimensionless	Effect Level for Enhanced Vascular Transport
R_cabo	1	dimensionless
frac	0	dimensionless

### Sheet: Reactions
ID	Reaction	ReactionRate	Notes
1	V_T.C_x -> null	k_cell_clear*V_T.C_x
2	V_T.T_exh -> null	k_cell_clear*V_T.T_exh
3	null -> V_T.C1	k_C1_growth*V_T.C1*(1-C_total/C_max)*(1-lambda_C_cabo*(V_T.cabozantinib)/(V_T.cabozantinib+IC50_MET+IC50_RET)*R_cabo)	Cancer cell growth (Logistic model based on Komarova and reviewed in Marusic)
4	V_T.C1 -> V_T.C_x	k_C1_death*V_T.C1	Cancer cell death
5	null -> V_C.nT1	Q_nT1_thym/div_T1	Thymic output of naive T cell to blood
6	null -> V_P.nT1	k_nT1_pro/div_T1*V_P.nT1/(K_nT1_pro/div_T1+V_P.nT1)	Naive T cell proliferation in the peripheral compartment
7	null -> V_C.nT1	k_nT1_pro/div_T1*V_C.nT1/(K_nT1_pro/div_T1+V_C.nT1)	Naive T cell proliferation in the central compartment
8	V_P.nT1 -> null	k_nT1_death*V_P.nT1	Naive T cell death in the peripheral compartment
9	V_C.nT1 -> null	k_nT1_death*V_C.nT1	Naive T cell death in the central compartment
10	V_C.nT1 -> V_P.nT1	q_T1_P_in*V_P*V_C.nT1	Naive T cell entry into the peripheral compartment
11	V_P.nT1 -> V_C.nT1	q_T1_P_out*V_P.nT1	Naive T cell exit from the peripheral compartment
12	V_C.nT1 -> V_LN.nT1	q_T1_LN_in*V_LN*V_C.nT1	Naive T cell entry into the lymph node
13	V_LN.nT1 -> V_C.nT1	q_T1_LN_out*V_LN.nT1	Naive T cell exit from the lymph node
14	V_LN.nT1 -> null	k_T1_act*H_act1*H_P1*V_LN.nT1	Naive T cell activation
15	null -> V_LN.aT1	k_T1_act*H_act1*H_P1*n_T1_clones*V_LN.nT1	Naive T cell activation
16	V_LN.aT1 -> null	k_T1_pro*V_LN.aT1	aT1 cell proliferation
17	null -> V_LN.T1	k_T1_pro*2^N_aT*V_LN.aT1	aT1 cell proliferation
18	V_C.T1 -> null	k_T1_death*V_C.T1	T cell death in the central compartment
19	V_P.T1 -> null	k_T1_death*V_P.T1	T cell death in the peripheral compartment
20	V_T.T1 -> V_T.T_exh	k_T1_death*V_T.T1	T cell death in the tumour compartment
21	V_LN.T1 -> null	k_T1_death*V_LN.T1	T cell death in the lymph node compartment
22	V_T.T1 -> V_T.T_exh	k_Treg*V_T.T1*Tregs_T/(C_total+T_T+cell)	T cell death from Tregs
23	V_T.T1 -> V_T.T_exh	k_T1*V_T.T1*C_total/(C_total+T_T+cell)*H_PD1	T cell death from cancer
24	V_C.T1 -> V_P.T1	q_T1_P_in*V_P*V_C.T1	T cell transport into the peripheral compartment
25	V_P.T1 -> V_C.T1	q_T1_P_out*V_P.T1	T cell transport out of the peripheral compartment
26	V_C.T1 -> V_T.T1	q_T1_T_in*vol_cell*C_total*V_C.T1*(1+lambda_q_cabo*V_T.cabozantinib/(V_T.cabozantinib+IC50_VEGFR2))*v_cabo/C_total	T cell transport into the tumour compartment
27	V_LN.T1 -> V_C.T1	q_T1_LN_out*V_LN.T1	T cell transport out of the lymph node compartment
28	V_LN.IL2 -> null	k_IL2_deg*V_LN.IL2*V_LN	IL2 degradation
29	V_LN.IL2 -> null	k_IL2_cons*T_LN*IL2/(IL2_50+IL2)	IL2 consumption by T cells
30	null -> V_LN.IL2	2^N_aT*k_IL2_sec*V_LN.aT1	IL2 secretion from activated T cells
31	V_T.C1 -> V_T.C_x	k_C_T1*V_T.T1*V_T.C1/(C_total+T_T+cell)*(1-H_PD1)	Cancer cell killing by T cells
32	null -> V_C.nT0	Q_nT0_thym/div_T0	Thymic output of naive T cell to blood
33	null -> V_P.nT0	k_nT0_pro/div_T0*V_P.nT0/(K_nT0_pro/div_T0+V_P.nT0)	Naive T cell proliferation in the peripheral compartment
34	null -> V_C.nT0	k_nT0_pro/div_T0*V_C.nT0/(K_nT0_pro/div_T0+V_C.nT0)	Naive T cell proliferation in the central compartment
35	V_P.nT0 -> null	k_nT0_death*V_P.nT0	Naive T cell death in the peripheral compartment
36	V_C.nT0 -> null	k_nT0_death*V_C.nT0	Naive T cell death in the central compartment
37	V_C.nT0 -> V_P.nT0	q_T0_P_in*V_P*V_C.nT0	Naive T cell entry into the peripheral compartment
38	V_P.nT0 -> V_C.nT0	q_T0_P_out*V_P.nT0	Naive T cell exit from the peripheral compartment
39	V_C.nT0 -> V_LN.nT0	q_T0_LN_in*V_LN*V_C.nT0	Naive T cell entry into the lymph node
40	V_LN.nT0 -> V_C.nT0	q_T0_LN_out*V_LN.nT0	Naive T cell exit from the lymph node
41	V_LN.nT0 -> null	k_T0_act*H_act0*H_P0*V_LN.nT0	Naive T cell activation
42	null -> V_LN.aT0	k_T0_act*H_act0*H_P0*n_T0_clones*V_LN.nT0	Naive T cell activation
43	V_LN.aT0 -> null	k_T0_pro*V_LN.aT0	aT0 cell proliferation
44	null -> V_LN.T0	k_T0_pro*2^N_aT*V_LN.aT0	aT0 cell proliferation
45	V_C.T0 -> null	k_T0_death*V_C.T0	T cell death in the central compartment
46	V_P.T0 -> null	k_T0_death*V_P.T0	T cell death in the peripheral compartment
47	V_T.T0 -> V_T.T_exh	k_T0_death*V_T.T0	T cell death in the tumour compartment
48	V_LN.T0 -> null	k_T0_death*V_LN.T0	T cell death in the lymph node compartment
49	V_C.T0 -> V_P.T0	q_T0_P_in*V_P*V_C.T0	T cell transport into the peripheral compartment
50	V_P.T0 -> V_C.T0	q_T0_P_out*V_P.T0	T cell transport out of the peripheral compartment
51	V_C.T0 -> V_T.T0	q_T0_T_in*vol_cell*C_total*V_C.T0*(1+lambda_q_cabo*V_T.cabozantinib/(V_T.cabozantinib+IC50_VEGFR2))*v_cabo/C_total	T cell transport into the tumour compartment
52	V_LN.T0 -> V_C.T0	q_T0_LN_out*V_LN.T0	T cell transport out of the lymph node compartment
53	V_LN.IL2 -> null	k_IL2_cons*V_LN.T0*IL2/(IL2_50+IL2)	IL2 consumption by Tregs
54	null -> V_T.APC	k_APC_death*(APC0_T*V_T-V_T.APC)	APC recruitment/death in the tumour
55	null -> V_LN.APC	k_APC_death*(APC0_LN*V_LN-V_LN.APC)	APC recruitment/death in LN
56	V_T.APC -> V_T.mAPC	k_APC_mat*c/(c+c50)*V_T.APC	APC maturation in the tumour
57	V_T.mAPC -> V_LN.mAPC	k_APC_mig*V_T.mAPC	APC migration to the lymph node
58	V_T.mAPC -> null	k_mAPC_death*V_T.mAPC	mAPC death in the tumour
59	V_LN.mAPC -> null	k_mAPC_death*V_LN.mAPC	mAPC death in the lymph node
60	null -> V_T.c	k_c*(c0-V_T.c)	Baseline cytokine secretion/degradation
61	null -> V_T.c	R_Tcell*DAMPs	Cytokine release in response to the tumour
62	A_e.M1 -> A_s.M1	kout*A_e.M1*A_e-kin*A_s.M1*A_s	MHC translocation
63	null -> V_T.P0	n_T0_clones*(+P0_C1*(k_C1_death+(+k_C_T1*V_T.T1)/(C_total+T_T+cell)*(1-H_PD1))*C1)*V_T	Antigen deposition from dying cancer cells
64	V_T.P0 -> null	k_xP0_deg*V_T.P0*V_T	Free antigen degradation
65	V_T.P0 -> null	k_P0_up*V_LN.mAPC*V_T.P0*V_T	Antigen uptake by mature antigen presenting cells
66	null -> V_e.P0	k_P0_up*cell*V_T.P0*V_e	Antigen uptake by mature antigen presenting cells
67	V_e.P0 -> V_e.p0	k_P0_deg*V_e.P0*V_e	Antigen degradation in APC endosomes
68	V_e.p0 -> null	k_p0_deg*V_e.p0*V_e	Epitope degradation in APC endosomes
69	V_e.p0 + A_e.M1 -> A_e.M1p0	k_P0_on*V_e.p0*A_e.M1*A_e	Antigen-MHC binding in endosome
70	A_e.M1p0 -> V_e.p0 + A_e.M1	k_P0_d1*k_P0_on*A_e.M1p0*A_e	Antigen-MHC unbinding in endosome
71	A_s.M1p0 -> A_s.M1	k_P0_d1*k_P0_on*A_s.M1p0*A_s	Antigen-MHC unbinding on APC surface
72	A_e.M1p0 -> A_s.M1p0	kout*A_e.M1p0*A_e	Antigen-MHC translocation
73	null -> V_T.P1	n_T1_clones*(+P1_C1*(k_C1_death+(+k_C_T1*V_T.T1)/(C_total+T_T+cell)*(1-H_PD1))*C1)*V_T	Antigen deposition from dying cancer cells
74	V_T.P1 -> null	k_xP1_deg*V_T.P1*V_T	Free antigen degradation
75	V_T.P1 -> null	k_P1_up*V_LN.mAPC*V_T.P1*V_T	Antigen uptake by mature antigen presenting cells
76	null -> V_e.P1	k_P1_up*cell*V_T.P1*V_e	Antigen uptake by mature antigen presenting cells
77	V_e.P1 -> V_e.p1	k_P1_deg*V_e.P1*V_e	Antigen degradation in APC endosomes
78	V_e.p1 -> null	k_p1_deg*V_e.p1*V_e	Epitope degradation in APC endosomes
79	V_e.p1 + A_e.M1 -> A_e.M1p1	k_P1_on*V_e.p1*A_e.M1*A_e	Antigen-MHC binding in endosome
80	A_e.M1p1 -> V_e.p1 + A_e.M1	k_P1_d1*k_P1_on*A_e.M1p1*A_e	Antigen-MHC unbinding in endosome
81	A_s.M1p1 -> A_s.M1	k_P1_d1*k_P1_on*A_s.M1p1*A_s	Antigen-MHC unbinding on APC surface
82	A_e.M1p1 -> A_s.M1p1	kout*A_e.M1p1*A_e	Antigen-MHC translocation
83	V_C.nivolumab <-> V_P.nivolumab	q_P_nivolumab*(V_C.nivolumab/gamma_C_nivolumab-V_P.nivolumab/gamma_P_nivolumab)	nivolumab diffusive transport to peripheral compartment
84	V_C.nivolumab <-> V_T.nivolumab	q_T_nivolumab*(V_C.nivolumab/gamma_C_nivolumab-V_T.nivolumab/gamma_T_nivolumab)*(1+lambda_q_cabo*V_T.cabozantinib/(V_T.cabozantinib+IC50_VEGFR2))*v_cabo/C_total	nivolumab diffusive transport to tumor compartment
85	V_C.nivolumab <-> V_LN.nivolumab	q_LN_nivolumab*(V_C.nivolumab/gamma_C_nivolumab-V_LN.nivolumab/gamma_LN_nivolumab)	nivolumab diffusive transport to lymph node compartment
86	V_T.nivolumab -> V_LN.nivolumab	q_LD_nivolumab*V_T.nivolumab/gamma_T_nivolumab	nivolumab convective transport from tumor to lymph node
87	V_LN.nivolumab -> V_C.nivolumab	q_LD_nivolumab*V_LN.nivolumab/gamma_LN_nivolumab	nivolumab convective transport from lymph node to central
88	V_C.nivolumab -> null	k_cl_nivolumab*V_C.nivolumab	Drug clearance from central compartment
89	null -> syn_CT.PD1_PDL1	kon_PD1_PDL1*(T_PD1_total-syn_CT.PD1_PDL1-syn_CT.PD1_PDL2-syn_CT.PD1_aPD1-2*syn_CT.PD1_aPD1_PD1)*(C_PDL1_total-syn_CT.PD1_PDL1-syn_CT.PDL1_aPDL1-2*syn_CT.PDL1_aPDL1_PDL1)
90	syn_CT.PD1_PDL1 -> null	koff_PD1_PDL1*syn_CT.PD1_PDL1
91	null -> syn_CT.PD1_PDL2	kon_PD1_PDL2*(T_PD1_total-syn_CT.PD1_PDL1-syn_CT.PD1_PDL2-syn_CT.PD1_aPD1-2*syn_CT.PD1_aPD1_PD1)*(C_PDL2_total-syn_CT.PD1_PDL2)
92	syn_CT.PD1_PDL2 -> null	koff_PD1_PDL2*syn_CT.PD1_PDL2
93	null -> syn_CT.PD1_aPD1	kon_PD1_aPD1*(T_PD1_total-syn_CT.PD1_PDL1-syn_CT.PD1_PDL2-syn_CT.PD1_aPD1-2*syn_CT.PD1_aPD1_PD1)*(V_T.nivolumab)
94	syn_CT.PD1_aPD1 -> null	koff_PD1_aPD1*syn_CT.PD1_aPD1
95	syn_CT.PD1_aPD1 -> syn_CT.PD1_aPD1_PD1	Chi_PD1*kon_PD1_aPD1*(T_PD1_total-syn_CT.PD1_PDL1-syn_CT.PD1_PDL2-syn_CT.PD1_aPD1-2*syn_CT.PD1_aPD1_PD1)*syn_CT.PD1_aPD1
96	syn_CT.PD1_aPD1_PD1 -> syn_CT.PD1_aPD1	koff_PD1_aPD1*syn_CT.PD1_aPD1_PD1
97	V_P.T0 -> null	k_ADCC*H_ADCC_P*V_P.T0
98	V_T.T0 -> null	k_ADCC*H_ADCC_T*V_T.T0
99	V_C.A_site2 -> V_C.cabozantinib	F_cabozantinib*k_a2_cabozantinib*V_C.A_site2	First-order Absorption of cabozantinib from absorption site 2 to central comparment
100	V_C.A_site1 -> V_C.cabozantinib	F_cabozantinib*k_a1_cabozantinib*V_C.A_site1	First-order absorption of cabozantinib from absorption site 1 to central comparment
101	V_C.cabozantinib <-> V_P.cabozantinib	q_P_cabozantinib*(V_C.cabozantinib/gamma_C_cabozantinib-V_P.cabozantinib/gamma_P_cabozantinib)	cabozantinib diffusive transport to peripheral compartment
102	V_C.cabozantinib <-> V_T.cabozantinib	q_T_cabozantinib*(V_C.cabozantinib/gamma_C_cabozantinib-V_T.cabozantinib/gamma_T_cabozantinib)*(1+lambda_q_cabo*V_T.cabozantinib/(V_T.cabozantinib+IC50_VEGFR2))*v_cabo/C_total	cabozantinib diffusive transport to tumor compartment
103	V_C.cabozantinib <-> V_LN.cabozantinib	q_LN_cabozantinib*(V_C.cabozantinib/gamma_C_cabozantinib-V_LN.cabozantinib/gamma_LN_cabozantinib)	cabozantinib diffusive transport to lymph node compartment
104	V_T.cabozantinib -> V_LN.cabozantinib	q_LD_cabozantinib*V_T.cabozantinib/gamma_T_cabozantinib	cabozantinib convective transport from tumor to lymph node
105	V_LN.cabozantinib -> V_C.cabozantinib	q_LD_cabozantinib*V_LN.cabozantinib/gamma_LN_cabozantinib	cabozantinib convective transport from lymph node to central
106	V_C.cabozantinib -> null	k_cln_cabozantinib*V_C.cabozantinib/(V_C.cabozantinib+Kc_cabozantinib)	Nonlinear clearance of cabozantinib from central compartment
107	null -> V_T.v_cabo	kv_cabo*cell*(C_total/cell)^(2/3)*(V_T.v_cabo/cell)^(1/3)-lambda_v_cabo*(V_T.cabozantinib/(V_T.cabozantinib+IC50_VEGFR2))*R_cabo*V_T.v_cabo

### Sheet: Rules
ID	Rule	RuleType	Notes
1	V_T = V_Tmin+vol_cell*C_x+vol_Tcell*T_exh+vol_cell*V_T.C1+vol_Tcell*V_T.T1+vol_Tcell*V_T.T0	repeatedAssignment
2	C_total = 0*cell+C1	repeatedAssignment
3	R_Tcell = 0*cell/day+k_C_T1*V_T.T1*V_T.C1/(C_total+T_T+cell)*(1-H_PD1)	repeatedAssignment
4	T_C = 0*cell+V_C.T1	repeatedAssignment
5	T_P = 0*cell+V_P.T1	repeatedAssignment
6	T_T = 0*cell+V_T.T1	repeatedAssignment
7	T_LN = 0*cell+V_LN.T1	repeatedAssignment
8	V_C = blood_volume	initialAssignment
9	V_P = peripheral_volume	initialAssignment
10	V_LN = LN_volume	initialAssignment
11	H_act1 = n_sites_APC*mAPC_LN/(n_sites_APC*mAPC_LN+V_LN.nT1+cell)	repeatedAssignment
12	N_aT = N0 + N_IL2*IL2/(IL2_50+IL2)	repeatedAssignment
13	Tregs_C = V_C.T0	repeatedAssignment
14	Tregs_P = V_P.T0	repeatedAssignment
15	Tregs_T = V_T.T0	repeatedAssignment
16	Tregs_LN = V_LN.T0	repeatedAssignment
17	H_act0 = n_sites_APC*APC_LN/(n_sites_APC*APC_LN+V_LN.nT0+cell)	repeatedAssignment
18	APC_LN = V_LN.APC	repeatedAssignment
19	mAPC_LN = V_LN.mAPC	repeatedAssignment
20	pTCR_p0_MHC_tot = 0.5*(A_s.M1p0/n_T0_clones+TCR_p0_tot+k_M1p0_TCR_off/k_M1p0_TCR_on-TCR_p0_tot*(((A_s.M1p0/n_T0_clones+TCR_p0_tot+k_M1p0_TCR_off/k_M1p0_TCR_on)/TCR_p0_tot)^2-4*A_s.M1p0/n_T0_clones/TCR_p0_tot)^0.5)	repeatedAssignment
21	H_P0 = pTCR_p0_MHC_tot/(pTCR_p0_MHC_tot+p0_50)	repeatedAssignment
22	pTCR_p1_MHC_tot = k_M1p1_TCR_off/(k_M1p1_TCR_off+phi_M1p1_TCR)*(k_M1p1_TCR_p/(k_M1p1_TCR_off+k_M1p1_TCR_p))^N_M1p1_TCR*(0.5*(A_s.M1p1/n_T1_clones+TCR_p1_tot+k_M1p1_TCR_off/k_M1p1_TCR_on-TCR_p1_tot*(((A_s.M1p1/n_T1_clones+TCR_p1_tot+k_M1p1_TCR_off/k_M1p1_TCR_on)/TCR_p1_tot)^2-4*A_s.M1p1/n_T1_clones/TCR_p1_tot)^0.5))	repeatedAssignment
23	H_P1 = pTCR_p1_MHC_tot/(pTCR_p1_MHC_tot+p1_50)	repeatedAssignment
24	H_PD1 = ((syn_CT.PD1_PDL1+syn_CT.PD1_PDL2)/PD1_50)^n_PD1/(((syn_CT.PD1_PDL1+syn_CT.PD1_PDL2)/PD1_50)^n_PD1+1)	repeatedAssignment
25	R_cabo = V_T.cabozantinib/(V_T.cabozantinib+IC50_AXL)	repeatedAssignment
26	C_max = v_cabo	repeatedAssignment
27	frac = (V_T.cabozantinib)/(V_T.cabozantinib+IC50_MET)	repeatedAssignment

### Sheet: Events
ID	Trigger	EventFunction	Notes
1	V_T.C1<0.9*cell	V_T.C1 = 0*cell
2	V_T.T1 < (1e-10)*cell	V_T.T1 = 0*(1e-8)*cell
3	V_T.c < (1e-10)*molarity	V_T.c = 0*(1e-8)*molarity
4	V_C.nivolumab < (1e-10)*molarity	V_C.nivolumab = 0*(1e-8)*molarity
5	V_P.nivolumab < (1e-10)*molarity	V_P.nivolumab = 0*(1e-8)*molarity
6	V_T.nivolumab < (1e-10)*molarity	V_T.nivolumab = 0*(1e-8)*molarity
7	V_LN.nivolumab < (1e-10)*molarity	V_LN.nivolumab = 0*(1e-8)*molarity
